# Plasticity of genetic regulation during cellular learning

**DOI:** 10.64898/2026.05.27.728101

**Authors:** Lina Heistinger, Iuliia Parfenova, Aliaksandr Damenikan, Agnès Michel, Benoît Kornmann, Anna Sintsova, Yves Barral

**Affiliations:** Institute of Biochemistry, Department of Biology, ETH Zurich, Zurich, Switzerland; Department of Biochemistry, University of Oxford, Oxford, UK; Institute of Microbiology, Department of Biology, ETH Zurich, Zurich, Switzerland

## Abstract

Even under physiological conditions, cells are exposed to multiple, spatially and temporally complex signals and need to regularly adjust their response to survive and function. At least in some cases, identifying the appropriate response relies on the ability cells to learn from experience. For example, budding yeast cells learn to ignore futile mating signals. Using this paradigm, we investigated the genetic requirements supporting learning in single cells. We show that it arises from the dynamics of a large, highly redundant and plastic genetic network, where the contribution of most genes to learning varies across experimental replicates. Furthermore, this network is highly resistant to genetic perturbations and involves a broad panel of cellular functions and sensing pathways, suggesting that it can integrate a large diversity of inputs. Together, our data support the notion that cellular learning is an emerging feature of the information storage capability inherent to large sets of interacting genes, indicating that it should be widely conserved across cell types.
