## Supplementary file 1 for "Plasticity of genetic regulation during cellular learning"

### Sheet: Sheet1
strain	name	use	genotype
15776	wild type	SATAY	MATa his3Δ1 leu2Δ0 met15Δ0 ura3Δ0 bar1∆::kanMX ade2∆::HIS3	all based on BY4741
16209	whi3∆	SATAY	MATa his3∆1 leu2∆0 met15∆0 ura3∆0 bar1∆::kanMX ade2∆::HIS3 whi3∆::hphNT1
16824	whi5∆	SATAY	MATa his3∆1 leu2∆0 met15∆0 ura3∆0 bar1∆::kanMX ade2∆::HIS3 whi5∆::hphNT1
16184	pin4∆	SATAY	MATa his3∆1 leu2∆0 met15∆0 ura3∆0 bar1∆::kanMX ade2∆::HIS3 whi3∆::hphNT1
16212	caf40∆	SATAY	MATa his3∆1 leu2∆0 met15∆0 ura3∆0 bar1∆::kanMX ade2∆::HIS3 whi3∆::hphNT1
16211	ppz1∆	SATAY	MATa his3∆1 leu2∆0 met15∆0 ura3∆0 bar1∆::kanMX ade2∆::HIS3 whi3∆::hphNT1
18676	whi3∆	microscopy	MATa his3∆1 leu2∆0 met15∆0 ura3∆0 bar1∆::kanMX WHI5-tdTomato:HIS3 whi3∆::hphNT1
17116	whi5∆	microscopy	MATa his3∆1 leu2∆0 met15∆0 ura3∆0 bar1∆::kanMX WHI5-tdTomato:HIS3 whi5∆::hphNT1
19403	pin4∆	microscopy	MATa his3∆1 leu2∆0 met15∆0 ura3∆0 bar1∆::hphNT1 WHI5-tdTomato:HIS3 pin4∆::NatMX6
19442	caf40∆	microscopy	MATa his3∆1 leu2∆0 met15∆0 ura3∆0 bar1∆::hphNT1 WHI5-tdTomato:HIS3 caf40∆::NatMX6
19373	ppz1∆	microscopy	MATa his3∆1 leu2∆0 met15∆0 ura3∆0 bar1∆::hphNT1 WHI5-tdTomato:HIS3 ppz1∆::NatMX6
18700	cln3∆	microscopy	MATa his3∆1 leu2∆0 met15∆0 ura3∆0 bar1∆::kanMX WHI5-tdTomato:HIS3 cln3∆::hphNT1
19374	far11∆	microscopy	MATa his3∆1 leu2∆0 met15∆0 ura3∆0 bar1∆::hphNT1 WHI5-tdTomato:HIS3 far11∆::NatMX6
19379	nat1∆	microscopy	MATa his3∆1 leu2∆0 met15∆0 ura3∆0 bar1∆::hphNT1 WHI5-tdTomato:HIS3 nat1∆::NatMX6
19313	ydr102c∆	microscopy	MATa his3∆1 leu2∆0 met15∆0 ura3∆0 bar1∆::hphNT1 WHI5-tdTomato:HIS3 ydr102c∆::NatMX6
19355	cdh1∆	microscopy	MATa his3∆1 leu2∆0 met15∆0 ura3∆0 bar1∆::hphNT1 WHI5-tdTomato:HIS3 cdh1∆::NatMX6
19444	ubr2∆	microscopy	MATa his3∆1 leu2∆0 met15∆0 ura3∆0 bar1∆::hphNT1 WHI5-tdTomato:HIS3 ubr2∆::NatMX6
19443	rpn4∆	microscopy	MATa his3∆1 leu2∆0 met15∆0 ura3∆0 bar1∆::hphNT1 WHI5-tdTomato:HIS3 rpn4∆::NatMX6
19380	kex1∆	microscopy	MATa his3∆1 leu2∆0 met15∆0 ura3∆0 bar1∆::hphNT1 WHI5-tdTomato:HIS3 kex1∆::NatMX6
19381	kex2∆	microscopy	MATa his3∆1 leu2∆0 met15∆0 ura3∆0 bar1∆::hphNT1 WHI5-tdTomato:HIS3 kex2∆::NatMX6
19351	mot3∆	microscopy	MATa his3∆1 leu2∆0 met15∆0 ura3∆0 bar1∆::hphNT1 WHI5-tdTomato:HIS3 mot3∆::NatMX6
18861	kar4∆	microscopy	MATa his3∆1 leu2∆0 met15∆0 ura3∆0 bar1∆::hphNT1 WHI5-tdTomato:HIS3 kar4∆::NatMX6
19349	asg7∆	microscopy	MATa his3∆1 leu2∆0 met15∆0 ura3∆0 bar1∆::hphNT1 WHI5-tdTomato:HIS3 asg7∆::NatMX6
19283	mum2∆	microscopy	MATa his3∆1 leu2∆0 met15∆0 ura3∆0 bar1∆::hphNT1 WHI5-tdTomato:HIS3 mum2∆::NatMX6
19312	uth1∆	microscopy	MATa his3∆1 leu2∆0 met15∆0 ura3∆0 bar1∆::hphNT1 WHI5-tdTomato:HIS3 uth1∆::NatMX6
19375	prm5∆	microscopy	MATa his3∆1 leu2∆0 met15∆0 ura3∆0 bar1∆::hphNT1 WHI5-tdTomato:HIS3 prm5∆::NatMX6
19404	prm8∆	microscopy	MATa his3∆1 leu2∆0 met15∆0 ura3∆0 bar1∆::hphNT1 WHI5-tdTomato:HIS3 prm8∆::NatMX6
19377	afr1∆	microscopy	MATa his3∆1 leu2∆0 met15∆0 ura3∆0 bar1∆::hphNT1 WHI5-tdTomato:HIS3 afr1∆::NatMX6
19378	fus3∆	microscopy	MATa his3∆1 leu2∆0 met15∆0 ura3∆0 bar1∆::hphNT1 WHI5-tdTomato:HIS3 fus3∆::NatMX6
19350	kss1∆	microscopy	MATa his3∆1 leu2∆0 met15∆0 ura3∆0 bar1∆::hphNT1 WHI5-tdTomato:HIS3 kss1∆::NatMX6
19354	dig1∆	microscopy	MATa his3∆1 leu2∆0 met15∆0 ura3∆0 bar1∆::hphNT1 WHI5-tdTomato:HIS3 dig1∆::NatMX6
19353	sbp1∆	microscopy	MATa his3∆1 leu2∆0 met15∆0 ura3∆0 bar1∆::hphNT1 WHI5-tdTomato:HIS3 sbp1∆::NatMX6
19733	cik1∆	microscopy	MATa his3∆1 leu2∆0 met15∆0 ura3∆0 bar1∆::hphNT1 WHI5-tdTomato:HIS3 cik1∆::NatMX6
19672	not3∆	microscopy	MATa his3∆1 leu2∆0 met15∆0 ura3∆0 bar1∆::hphNT1 WHI5-tdTomato:HIS3 not3∆::NatMX6
19775	cpr7∆	microscopy	MATa his3∆1 leu2∆0 met15∆0 ura3∆0 bar1∆::hphNT1 WHI5-tdTomato:HIS3 cpr7∆::NatMX6
19671	yap6∆	microscopy	MATa his3∆1 leu2∆0 met15∆0 ura3∆0 bar1∆::hphNT1 WHI5-tdTomato:HIS3 yap6∆::NatMX6
19790	cse2∆	microscopy	MATa his3∆1 leu2∆0 met15∆0 ura3∆0 bar1∆::hphNT1 WHI5-tdTomato:HIS3 cse2∆::NatMX6
19685	pho80∆	microscopy	MATa his3∆1 leu2∆0 met15∆0 ura3∆0 bar1∆::hphNT1 WHI5-tdTomato:HIS3 pho80∆::NatMX6
19774	pbs2∆	microscopy	MATa his3∆1 leu2∆0 met15∆0 ura3∆0 bar1∆::hphNT1 WHI5-tdTomato:HIS3 pbs2∆::NatMX6
19734	cln1∆	microscopy	MATa his3∆1 leu2∆0 met15∆0 ura3∆0 bar1∆::hphNT1 WHI5-tdTomato:HIS3 cln1∆::NatMX6
19776	gut1∆	microscopy	MATa his3∆1 leu2∆0 met15∆0 ura3∆0 bar1∆::hphNT1 WHI5-tdTomato:HIS3 gut1∆::NatMX6
19791	gal3∆	microscopy	MATa his3∆1 leu2∆0 met15∆0 ura3∆0 bar1∆::hphNT1 WHI5-tdTomato:HIS3 gal3∆::NatMX6
19670	caf4∆	microscopy	MATa his3∆1 leu2∆0 met15∆0 ura3∆0 bar1∆::hphNT1 WHI5-tdTomato:HIS3 caf4∆::NatMX6
