## Supplementary file 2 for "Plasticity of genetic regulation during cellular learning"

### Sheet: Sheet1
name	purpose	sequence
P5_MiniDs	library amplification	AATGATACGGCGACCACCGAGATCTACtccgtcccgcaagttaaata
MiniDs_P7_indexed_N701	library amplification	CAAGCAGAAGACGGCATACGAGATTCGCCTTAacgaaaacgaacgggataaa
MiniDs_P7_indexed_N702	library amplification	CAAGCAGAAGACGGCATACGAGATCTAGTACGacgaaaacgaacgggataaa
MiniDs_P7_indexed_N703	library amplification	CAAGCAGAAGACGGCATACGAGATTTCTGCCTacgaaaacgaacgggataaa
MiniDs_P7_indexed_N704	library amplification	CAAGCAGAAGACGGCATACGAGATGCTCAGGAacgaaaacgaacgggataaa
MiniDs_P7_indexed_N705	library amplification	CAAGCAGAAGACGGCATACGAGATAGGAGTCCacgaaaacgaacgggataaa
MiniDs_P7_indexed_N706	library amplification	CAAGCAGAAGACGGCATACGAGATCATGCCTAacgaaaacgaacgggataaa
MiniDs_P7_indexed_N707	library amplification	CAAGCAGAAGACGGCATACGAGATGTAGAGAGacgaaaacgaacgggataaa
MiniDs_P7_indexed_N710	library amplification	CAAGCAGAAGACGGCATACGAGATCAGCCTCGacgaaaacgaacgggataaa
MiniDs_P7_indexed_N711	library amplification	CAAGCAGAAGACGGCATACGAGATTGCCTCTTacgaaaacgaacgggataaa
MiniDs_P7_indexed_N712	library amplification	CAAGCAGAAGACGGCATACGAGATTCCTCTACacgaaaacgaacgggataaa
MiniDs_P7_indexed_N714	library amplification	CAAGCAGAAGACGGCATACGAGATTCATGAGCacgaaaacgaacgggataaa
MiniDs_P7_indexed_N715	library amplification	CAAGCAGAAGACGGCATACGAGATCCTGAGATacgaaaacgaacgggataaa
MiniDs_P7_indexed_N716	library amplification	CAAGCAGAAGACGGCATACGAGATTAGCGAGTacgaaaacgaacgggataaa
MiniDs_P7_indexed_N718	library amplification	CAAGCAGAAGACGGCATACGAGATGTAGCTCCacgaaaacgaacgggataaa
MiniDs_P7_indexed_N719	library amplification	CAAGCAGAAGACGGCATACGAGATTACTACGCacgaaaacgaacgggataaa
MiniDs_P7_indexed_N720	library amplification	CAAGCAGAAGACGGCATACGAGATAGGCTCCGacgaaaacgaacgggataaa
MiniDs_P7_indexed_N721	library amplification	CAAGCAGAAGACGGCATACGAGATGCAGCGTAacgaaaacgaacgggataaa
MiniDs_P7_indexed_N722	library amplification	CAAGCAGAAGACGGCATACGAGATCTGCGCATacgaaaacgaacgggataaa
MiniDs_P7_indexed_N723	library amplification	CAAGCAGAAGACGGCATACGAGATGAGCGCTAacgaaaacgaacgggataaa
MiniDs_P7_indexed_N724	library amplification	CAAGCAGAAGACGGCATACGAGATCGCTCAGTacgaaaacgaacgggataaa
MiniDs_P7_indexed_N726	library amplification	CAAGCAGAAGACGGCATACGAGATGTCTTAGGacgaaaacgaacgggataaa
MiniDs_P7_indexed_N727	library amplification	CAAGCAGAAGACGGCATACGAGATACTGATCGacgaaaacgaacgggataaa
MiniDs_P7_indexed_N728	library amplification	CAAGCAGAAGACGGCATACGAGATTAGCTGCAacgaaaacgaacgggataaa
MiniDs_P7_indexed_N729	library amplification	CAAGCAGAAGACGGCATACGAGATGACGTCGAacgaaaacgaacgggataaa
Custom_index_1	library sequencing	GGTTTTCGATTACCGTATTTATCCCGTTCGTTTTCGT
688_MiniDsSEQ1210	library sequencing	TTTACCGACCGTTACCGACCGTTTTCATCCCTA
